# UPF3A and UPF3B are redundant and modular activators of nonsense-mediated mRNA decay in human cells

**DOI:** 10.1101/2021.07.07.451444

**Authors:** Damaris Wallmeroth, Volker Boehm, Jan-Wilm Lackmann, Janine Altmüller, Christoph Dieterich, Niels H. Gehring

**Affiliations:** Institute for Genetics, University of Cologne, 50674 Cologne, Germany; Center for Molecular Medicine Cologne (CMMC), University of Cologne, 50937 Cologne, Germany; CECAD Research Center, University of Cologne, Joseph-Stelzmann-Str. 26, 50931 Cologne, Germany; Cologne Center for Genomics (CCG), University of Cologne, 50931 Cologne, Germany; Berlin Institute of Health at Charité – Universitätsmedizin Berlin, Core Facility Genomics, Charitéplatz 1, 10117 Berlin, Germany and Max Delbrück Center for Molecular Medicine in the Helmholtz Association (MDC), Berlin, Germany; Section of Bioinformatics and Systems Cardiology, Department of Internal Medicine III and Klaus Tschira Institute for Integrative Computational Cardiology, Heidelberg University Hospital, 69120 Heidelberg, Germany; DZHK (German Centre for Cardiovascular Research), Partner site Heidelberg/Mannheim, 69120 Heidelberg, Germany

**Keywords:** Nonsense-mediated mRNA decay, gene paralogs, mRNA turnover, UPF3

## Abstract

The paralogous human proteins UPF3A and UPF3B are involved in recognizing mRNAs targeted by nonsense-mediated mRNA decay (NMD). While UPF3B has been demonstrated to support NMD, contradicting reports describe UPF3A either as an NMD activator or inhibitor. Here, we present a comprehensive functional analysis of UPF3A and UPF3B in human cells using combinatory experimental approaches. Overexpression or knockout of UPF3A as well as knockout of UPF3B did not detectably change global NMD activity. In contrast, the co-depletion of UPF3A and UPF3B resulted in a marked NMD inhibition and a transcriptome-wide upregulation of NMD substrates, demonstrating a functional redundancy between both NMD factors. Although current models assume that UPF3 bridges NMD-activating exon-junction complexes (EJC) to the NMD factor UPF2, UPF3B exhibited only slightly impaired NMD activity in rescue experiments when UPF2 or EJC binding was impaired. Further rescue experiments revealed partially redundant functions of UPF3B domains in supporting NMD, involving both UPF2 and EJC interaction sites and the central region of UPF3. Collectively, UPF3A and UPF3B serve as fault-tolerant NMD activators in human cells.
