## Supplemental Table 6 for "UPF3A and UPF3B are redundant and modular activators of nonsense-mediated mRNA decay in human cells"

### Sheet: Cell lines
Wallmeroth et al. 2021 - Dataset EV6 - Cell lines
List of all cell lines used in this study
Cell lines
Name	Cell line	Integrated plasmid	Source	Internal ID
Flp-In-T-REx-293	Flp-In-T-REx-293 WT	none	Thermo Fisher Scientific; Cat# R78007; RRID:CVCL_U427	Z023
Flp-In-T-REx-293 FLAG-UPF3A-WT	Flp-In-T-REx-293 UPF3A-WT	PB-CuO FLAG-UPF3A-WT	Generated in the lab	Z576
Flp-In-T-REx-293 UPF3A KO-4	Flp-In-T-REx-293 UPF3A KO-4	none	Generated in the lab	Z578
Flp-In-T-REx-293 UPF3A KO-14	Flp-In-T-REx-293 UPF3A KO-14	none	Generated in the lab	Z566
Flp-In-T-REx-293 UPF3A KO-20	Flp-In-T-REx-293 UPF3A KO-20	none	Generated in the lab	Z579
Flp-In-T-REx-293 UPF3B KO-90	Flp-In-T-REx-293 UPF3B KO-90	none	Generated in the lab	Z090
Flp-In-T-REx-293 UPF3B KO-91	Flp-In-T-REx-293 UPF3B KO-91	none	Generated in the lab	Z091
Flp-In-T-REx-293 UPF3 dKO-1	Flp-In-T-REx-293 UPF3 dKO-1	none	Generated in the lab	Z460
Flp-In-T-REx-293 UPF3 dKO-2	Flp-In-T-REx-293 UPF3 dKO-2	none	Generated in the lab	Z461
Flp-In-T-REx-293 UPF3A KO-14 FLAG-UPF3A-WT	Flp-In-T-REx-293 UPF3A KO-14	PB-CuO FLAG-UPF3A-WT	Generated in the lab	Z672
Flp-In-T-REx-293 UPF3A KO-20 FLAG-UPF3A-WT	Flp-In-T-REx-293 UPF3A KO-20	PB-CuO FLAG-UPF3A-WT	Generated in the lab	Z673
Flp-In-T-REx-293 UPF3B KO-90 FLAG-UPF3A-WT	Flp-In-T-REx-293 UPF3B KO-90	PB-CuO FLAG-UPF3A-WT siR	Generated in the lab	Z715
Flp-In-T-REx-293 globin-WT-xrRNA-4H	Flp-In-T-REx-293 WT	PB-CuO globin-WT-xrRNA-4H	Generated in the lab	Z706
Flp-In-T-REx-293 globin-PTC39-xrRNA-4H	Flp-In-T-REx-293 UPF3 dKO-1	PB-CuO globin-PTC39-xrRNA-4H	Generated in the lab	Z709
Flp-In-T-REx-293 UPF3 dKO-1 globin-WT-xrRNA-4H	Flp-In-T-REx-293 WT	PB-CuO globin-WT-xrRNA-4H	Generated in the lab	Z707
Flp-In-T-REx-293 UPF3 dKO-1 globin-PTC39-xrRNA-4H	Flp-In-T-REx-293 UPF3 dKO-1	PB-CuO globin-PTC39-xrRNA-4H	Generated in the lab	Z710
Flp-In-T-REx-293 FLAG-GST	Flp-In-T-REx-293 WT	PB-CuO FLAG-GST	Generated in the lab	Z462
Flp-In-T-REx-293 FLAG-UPF2	Flp-In-T-REx-293 WT	PB-CuO FLAG-UPF2	Generated in the lab	Z466
Flp-In-T-REx-293 UPF3B KO-90 FLAG-UPF2	Flp-In-T-REx-293 UPF3B KO-90	PB-CuO FLAG-UPF2	Generated in the lab	Z467
Flp-In-T-REx-293 UPF3 dKO-1 FLAG-UPF2	Flp-In-T-REx-293 UPF3 dKO-1	PB-CuO FLAG-UPF2	Generated in the lab	Z468
Flp-In-T-REx-293 UPF3 dKO-2 FLAG-GST	Flp-In-T-REx-293 UPF3 dKO-2	PB-CuO FLAG-GST	Generated in the lab	Z465
Flp-In-T-REx-293 UPF3 dKO-2 FLAG-UPF2	Flp-In-T-REx-293 UPF3 dKO-2	PB-CuO FLAG-UPF2	Generated in the lab	Z469
Flp-In-T-REx-293 UPF3B KO-90 FLAG-UPF3B WT	Flp-In-T-REx-293 UPF3B KO-90	PB-CuO FLAG-UPF3B WT	Generated in the lab	Z633
Flp-In-T-REx-293 UPF3B KO-90 FLAG-UPF3B K52D/RR56EE	Flp-In-T-REx-293 UPF3B KO-90	PB-CuO FLAG-UPF3B K52D/RR56EE	Generated in the lab	Z634
Flp-In-T-REx-293 UPF3B KO-90 FLAG-UPF3B del421-434	Flp-In-T-REx-293 UPF3B KO-90	PB-CuO FLAG-UPF3B del421-434	Generated in the lab	Z635
Flp-In-T-REx-293 UPF3B KO-90 FLAG-UPF3B K52D/RR56EE del421-434	Flp-In-T-REx-293 UPF3B KO-90	PB-CuO FLAG-UPF3B K52D/RR56EE del421-434	Generated in the lab	Z636
Flp-In-T-REx-293 UPF3B KO-90 FLAG-UPF3B del147-256	Flp-In-T-REx-293 UPF3B KO-90	PB-CuO FLAG-UPF3B del147-256	Generated in the lab	Z637
Flp-In-T-REx-293 UPF3B KO-90 FLAG-UPF3B K52D/RR56EE del147-256	Flp-In-T-REx-293 UPF3B KO-90	PB-CuO FLAG-UPF3B K52D/RR56EE del147-256	Generated in the lab	Z638
Flp-In-T-REx-293 UPF3B KO-90 FLAG-UPF3B del147-256 del321-434	Flp-In-T-REx-293 UPF3B KO-90	PB-CuO FLAG-UPF3B del147-256 del321-434	Generated in the lab	Z639
Flp-In-T-REx-293 UPF3B KO-90 FLAG-UPF3B delE4	Flp-In-T-REx-293 UPF3B KO-90	PB-CuO FLAG-UPF3B delE4	Generated in the lab	Z640
Flp-In-T-REx-293 UPF3B KO-90 FLAG-UPF3B N-terminus	Flp-In-T-REx-293 UPF3B KO-90	PB-CuO emGFP-UPF3B 1-279	Generated in the lab	Z644
Flp-In-T-REx-293 UPF3B KO-90 FLAG-UPF3B C-terminus	Flp-In-T-REx-293 UPF3B KO-90	PB-CuO emGFP-UPF3B 280-termination	Generated in the lab	Z645
Flp-In-T-REx-293 UPF3B KO-90 FLAG-UPF3A delE4	Flp-In-T-REx-293 UPF3B KO-90	PB-CuO FLAG-UPF3A delE4 siR	Generated in the lab	Z716

### Sheet: Plasmids
Wallmeroth et al. 2021 - Dataset EV6 - Plasmids
List of all plasmids used in this study
Plasmids
Name	Vector	Description	Internal ID
PB-CuO-MCS-BGH-EF1-CymR-Puro	PB-CuO-MCS-BGH-EF1-CymR-Puro	Modified PB-CuO-MCS-IRES-GFP-EF1α-CymR-Puro Vector; GFP replaced by BGH polyA signal	2883
Super PiggyBac Transposase expression vector	pCI-neo	This plasmid expresses FLAG-tagged Super PiggyBac Transposase	2553
PB-CuO FLAG-UPF3A-WT	PB-CuO-MCS-BGH-EF1-CymR-Puro	FLAG-tagged full-length UPF3A rescue construct	3160
PB-CuO FLAG-UPF3A-WT siR	PB-CuO-MCS-BGH-EF1-CymR-Puro	FLAG-tagged siRNA-resistant UPF3A rescue construct	3474
PB-CuO globin-WT-xrRNA-4H	PB-CuO-MCS-BGH-EF1-CymR-Puro	Wild type globin reporter with MVE xrRNA and 4H probe binding sites (Homo sapiens); Addgene??	3463
PB-CuO globin-PTC39-xrRNA-4H	PB-CuO-MCS-BGH-EF1-CymR-Puro	PTC39 globin reporter with MVE xrRNA and 4H probe binding sites (Homo sapiens)	3464
PB-CuO FLAG-GST	PB-CuO-MCS-BGH-EF1-CymR-Puro	FLAG-tagged control construct	3012
PB-CuO FLAG-UPF2	PB-CuO-MCS-BGH-EF1-CymR-Puro	FLAG-tagged UPF2 construct	3154
PB-CuO FLAG-UPF3B WT	PB-CuO-MCS-BGH-EF1-CymR-Puro	FLAG-tagged full-length UPF3B rescue construct	3008
PB-CuO FLAG-UPF3B K52D/RR56EE	PB-CuO-MCS-BGH-EF1-CymR-Puro	FLAG-tagged full-length UPF3B K52D/RR56EE mutant rescue construct	3009
PB-CuO FLAG-UPF3B del421-434	PB-CuO-MCS-BGH-EF1-CymR-Puro	FLAG-tagged UPF3B EBM deletion (421-434) mutant rescue construct	3010
PB-CuO FLAG-UPF3B K52D/RR56EE del421-434	PB-CuO-MCS-BGH-EF1-CymR-Puro	FLAG-tagged UPF3B K52D/RR56EE and EBM deletion (421-434) mutant rescue construct	3156
PB-CuO FLAG-UPF3B del147-256	PB-CuO-MCS-BGH-EF1-CymR-Puro	FLAG-tagged UPF3B middle domain deletion (147-256) mutant rescue construct	3289
PB-CuO FLAG-UPF3B K52D/RR56EE del147-256	PB-CuO-MCS-BGH-EF1-CymR-Puro	FLAG-tagged UPF3B K52D/RR56EE and middle domain deletion (147-256) mutant rescue construct	3322
PB-CuO FLAG-UPF3B del147-256 del321-434	PB-CuO-MCS-BGH-EF1-CymR-Puro	FLAG-tagged UPF3B middle domain deletion (147-256) and EBM deletion (421-434) mutant rescue construct	3324
PB-CuO FLAG-UPF3B delE4	PB-CuO-MCS-BGH-EF1-CymR-Puro	FLAG-tagged UPF3B exon 4 deletion (124-157) mutant rescue construct	3205
PB-CuO FLAG-emGFP-UPF3B 1-279	PB-CuO-MCS-BGH-EF1-CymR-Puro	FLAG-emGFP-tagged UPF3B aa1-279 mutant rescue construct	3314
PB-CuO FLAG-emGFP-UPF3B 280-termination	PB-CuO-MCS-BGH-EF1-CymR-Puro	FLAG-emGFP-tagged UPF3B aa280-C terminus mutant rescue construct	3316
PB-CuO FLAG-UPF3A delE4 siR	PB-CuO-MCS-BGH-EF1-CymR-Puro	FLAG-tagged siRNA-resistant UPF3A exon 4 deletion (141-174) mutant rescue construct	3475

### Sheet: Antibodies
Wallmeroth et al. 2021 - Dataset EV6 - Antibodies
List of all antibodies used in this study
Antibodies
Name	Dilution	Source	Internal ID
Mouse monoclonal anti-alpha-Tubulin (clone B-5-1-2)	1:5000	Sigma-Aldrich Cat# T6074, RRID:AB_477582	AK-084
Mouse monoclonal anti-FLAG (clone M2)	1:3000	Sigma-Aldrich Cat# F3165, RRID:AB_259529	AK-114
Rabbit polyclonal anti-UPF3B	1:2000	Eurogentech, custom-made, raised against C-terminal UPF3B (300-483) and affinity purified	AK-141
Peroxidase-AffiniPure Goat Anti-Rabbit	1:3000	Jackson ImmunoResearch Labs Cat# 111-035-006, RRID:AB_2337936	AK-105
Peroxidase-AffiniPure Goat Anti-Mouse	1:3000	Jackson ImmunoResearch Labs Cat# 115-035-003, RRID:AB_10015289	AK-101
Rabbit polyclonal anti-UPF3A	1:2000	Proteintech Cat# 17114-1-AP	AK-112
Rabbit polyclonal anti-UPF3B	1:1000	Biomol Cat# A303-688A-T	AK-157

### Sheet: Primers
Wallmeroth et al. 2021 - Dataset EV6 - Primers
List of all primers used in this study
Primers
Target	Name	Sequence	Description	Internal ID
SRSF2	SRSF2_e2-e3-splice_as	CAGGAGACCGCAGCATTTTC	qPCR; NMD Target	P1851
SRSF2	SRSF2_e2-e4-splice_as	CTGCTTGCCGATACATCATTTTC	qPCR; NMD Target	P1852
SRSF2	SRSF2_e2-splice_se	CGGTCTCCAGATCTCGTTCG	qPCR; NMD Target	P1853
RSRC2	RSRC2_e5_e3_as	TGGATTCATGTCTTCTTCCCTCTT	qPCR; NMD Target	P2358
RSRC2	RSRC2_PTCe4_e3_as	GCGCATAAGCACGCTCTT	qPCR; NMD Target	P2359
RSRC2	RSRC2_e2_se	AGCCCCAGAAAAGACATCAC	qPCR; NMD Target	P2360
ZFAS1	ZFAS1_qPCR_se	ATGCGGGTGTTGGAAGTAGA	qPCR; NMD Target	P2171
ZFAS1	ZFAS1_qPCR_as	ACAAGGCAGACTGAATCAAGC	qPCR; NMD Target	P2172
C1orf43	C1orf43_qPCR_se	CTATGGGACAGGGGTCTTTGG	qPCR control	P2282
C1orf43	C1orf43_qPCR_as	TTTGGCTGCTGACTGGTGAT	qPCR control	P2283
AMOT	AMOT_se	TTGCCTTCAGGGAGCTGCTA	qPCR; DGE Target 3A KO
AMOT	AMOT_as	ACTCAGGTTCAGGGTAAGCG	qPCR; DGE Target 3A KO
BCHE	BCHE_se	CTGGCCTGTCTTCAAAAGCAC	qPCR; DGE Target 3A KO
BCHE	BCHE_as	CCTGCTTTCCACTCCCATTCT	qPCR; DGE Target 3A KO
CTSZ	CTSZ_se	AGCACATCCCCCAATACTGC	qPCR; DGE Target 3A KO
CTSZ	CTSZ_as	CACGGACAGGTCATTACCCC	qPCR; DGE Target 3A KO
UPF3B	UPF3B_crCheck_se	GGAGAAGCGAGTAACCCTGT	Characterization of UPF3B on gDNA level	P2055
UPF3B	UPF3B_crCheck_as	ATGTTCCTGAAGCTGCTCCT	Characterization of UPF3B on gDNA level	P2056
UPF3A	UPF3A_crRNA_se	CAT GCG CTC GGA AAA GGA	Characterization of UPF3A on gDNA level	P2281
UPF3A	UPF3A_crRNA_as	GAGCTCAAAAGGCACCGCG	Characterization of UPF3A on gDNA level	P2282

### Sheet: siRNAs
Wallmeroth et al. 2021 - Dataset EV6 - siRNAs
List of all siRNAs used in this study
siRNAs
Name	Targeting sequence	Source	Internal ID
Luciferase	5'‑CGUACGCGGAAUACUUCGA-3'	Integrated DNA Technologies	S001
SMG6	5'‑GGGUCACAGUGCUGAAGUA-3'	Integrated DNA Technologies	S004
SMG7	5'‑CGAUUUGGAAUACGCUUUA-3'	Integrated DNA Technologies	S006
UPF3A	5'-GGAUAUAUCUUCCUUGACAGCAAAG-3'	Integrated DNA Technologies	S037
UPF3A	5'-GAAUCCUGAUGACAUCCUUCUUU-3'	Integrated DNA Technologies	S038
UPF3B	5'-GAGCAUACAUCAACUUUAA-3'	Integrated DNA Technologies	S056
UPF3B	5'-GGAAUAUCCCGCUAUAGUA-3'	Integrated DNA Technologies	S057
